# Biosynthesis of 14-membered cyclopeptide alkaloids via non-heme-iron- and 2-oxoglutarate-dependent oxidative decarboxylation

**DOI:** 10.64898/2026.01.20.700549

**Authors:** Jordan Hungerford, Lisa S. Mydy, Xiaofeng Wang, Lorena Mendoza-Perez, Derrick A. Ousley, Khadija Shafiq, Kali M. McDonough, Wenjie Li, Gabrielle May, Desnor N. Chigumba, Shengrui Yao, Roland D. Kersten

## Abstract

Cyclopeptide alkaloids are an expanding class of plant peptide natural products defined by a macrocyclic ether-crosslink via a tyrosine-derived phenol. Classical cyclopeptide alkaloids are characterized by strained 13-to 15-membered cyclophanes and terminal modifications such as *N*-methylation and C-terminal styrylamine moieties. While synthetic access to many classical cyclopeptide alkaloids has been established, no biosynthetic route has been reported. Here, we elucidate the biosynthetic pathway of a 14-membered cyclopeptide alkaloid, lotusine A, from Chinese date tree (*Ziziphus jujuba*) which features peptide cyclization on a ribosomal precursor peptide by a split burpitide cyclase, non-heme-iron and 2-oxoglutarate-dependent oxidative decarboxylation affording the C-terminal hydroxystyrylamine, and SAM-dependent N-terminal α-*N,N*-dimethylation. We apply discovered *Z. jujuba* enzymes in combination with a clubmoss cyclopeptide alkaloid cyclase for biosynthesis and diversification of analgesic adouetine X and anxiolytic sanjoinine A by combining *in planta* and *in vitro* reactions. Our work expands the biocatalytic repertoire of non-heme-iron- and 2-oxoglutarate-dependent enzymology to oxidative peptide decarboxylation and primes scaled metabolic engineering and chemoenzymatic synthesis of 14-membered cyclopeptide alkaloids with terminal posttranslational modifications.
