## Supplementary material for "Biosynthesis of 14-membered cyclopeptide alkaloids via non-heme-iron- and 2-oxoglutarate-dependent oxidative decarboxylation": Data S1

### Sheet: Cyclopeptide alkaloids
Compound name	Synonyms	Compound type	Source plant	Source plant family	Pubchem ID	Bioactivity (e.g. antiviral)	Monoisotopic Mass	Monomers	R1	R2	R3	R4	R5	R6	R7	α-N,N-dimethylation	Hydroxystyrylamine
Anorldianine		Cyclopeptide alkaloid, 14-membered	Canthium anorldianum, Heisteria parvifolia	Rubiaceae, Oleaceae	6442830	Anti-cancer	484.305	4	N,N-Me2Leu	Leu	Pro	p-hydroxy-styrylamine				x	x
Adouetine X	Ceanothamine B	Cyclopeptide alkaloid, 14-membered	Ceanothus americanus	Rhamnaceae	5281577	Antinociceptive*	500.336	4	N,N-Me2Leu	Leu	Ile	p-hydroxy-styrylamine				x	x
Americine		Cyclopeptide alkaloid, 14-membered	Ceanothus americanus	Rhamnaceae	5281580	n/a	545.3	4	N-MeVal	Leu	Trp	p-hydroxy-styrylamine					x
Ceanothine A	N-Desmethylmyrianthine B; N-Desmethylfrangufoline; Sanjoinine B	Cyclopeptide alkaloid, 14-membered	Ceanothus americanus	Rhamnaceae	14729076	n/a	520.305	4	N-MePhe	Leu	Ile or Leu	p-hydroxy-styrylamine					x
Ceanothine B	Ceanothine	Cyclopeptide alkaloid, 14-membered	Ceanothus americanus	Rhamnaceae	5281585		504.274	4	N-MePro	Leu	Phe	p-hydroxy-styrylamine					x
Ceanothine C		Cyclopeptide alkaloid, 14-membered	Ceanothus americanus	Rhamnaceae	131750853		470.289	4	N-MePro	Leu	Ile or Leu	p-hydroxy-styrylamine					x
Homoamericine	Discarine l; N-Desmethyltexensine	Cyclopeptide alkaloid, 14-membered	Ceanothus americanus	Rhamnaceae	n/a		559.316	4	N-MeIle or N-MeLeu	Leu	Trp	p-hydroxy-styrylamine					x
N-Methylamericine		Cyclopeptide alkaloid, 14-membered	Ceanothus integerrimus	Rhamnaceae	n/a		559.316	4	N,N-Me2Val	Leu	Trp	p-hydroxy-styrylamine				x	x
N-Desmethylmyrianthine B		Cyclopeptide alkaloid, 14-membered	Ceanothus sanguineus	Rhamnaceae	n/a		520.305	4	N-MePhe	Leu	Ile	p-hydroxy-styrylamine					x
Texensine		Cyclopeptide alkaloid, 14-membered	Colubrina texensis	Rhamnaceae	5358396		573.332	4	N,N-Me2Leu	Leu	Trp	p-hydroxy-styrylamine				x	x
Discarine M		Cyclopeptide alkaloid, 14-membered	Discaria americama	Rhamnaceae	274468187		455.278	4	(CH3)2CHCH=CHCO	Leu	L-Leu	p-hydroxy-styrylamine					x
Discarine N	a stereoisomer of Scutianene C	Cyclopeptide alkaloid, 14-membered	Discaria americama	Rhamnaceae	274468188		539.242	4	Cinnamic acid	Leu	L-β(R)-OHPhe	p-hydroxy-styrylamine					x
Discarine F	N-Desmethyladouetine X	Cyclopeptide alkaloid, 14-membered	Discaria febrifuga	Rhamnaceae	n/a		486.321	4	N-MeLeu	Leu	Ile	p-hydroxy-styrylamine					x
Discarine G		Cyclopeptide alkaloid, 14-membered	Discaria febrifuga	Rhamnaceae	134692472		552.331	4	N,N-Me2Phe	Leu	Ile	octopamine				x
Discarine H		Cyclopeptide alkaloid, 14-membered	Discaria febrifuga	Rhamnaceae	n/a		518.347	4	N,N-Me2Leu	Leu	Leu	octopamine				x
Discarine I	N-Desmethyldiscarine B	Cyclopeptide alkaloid, 14-membered	Discaria febrifuga	Rhamnaceae	n/a		559.316	4	N-MeIle	Leu	Trp	p-hydroxy-styrylamine					x
Discarine K		Cyclopeptide alkaloid, 14-membered	Discaria febrifuga	Rhamnaceae	101427824		591.342	4	N,N-Me2Ile	Leu	Trp	octopamine				x
Discarine L		Cyclopeptide alkaloid, 14-membered	Discaria febrifuga	Rhamnaceae	274773732		518.347	4	N,N-Me2Ile	Leu	Leu	octopamine				x
Discarine A		Cyclopeptide alkaloid, 14-membered	Discardia longispina	Rhamnaceae	5358044, 6436808, 15081298	antibacterial	573.332	4	N,N-Me2Trp	Leu	Ile	p-hydroxy-styrylamine				x	x
Discarine B		Cyclopeptide alkaloid, 14-membered	Discardia longispina	Rhamnaceae	6450268, 45271409, 15081298	antibacterial	573.332	4	N,N-Me2Ile	Leu	Trp	p-hydroxy-styrylamine				x	x
Discarine E		Cyclopeptide alkaloid, 14-membered	Discardia longispina	Rhamnaceae	274769443		500.336	4	N,N-Me2Ile	Leu	Ile	p-hydroxy-styrylamine				x	x
Pubescine A	Stereoisomer of Melonovine A	Cyclopeptide alkaloid, 14-membered	Discaria pubescens	Rhamnaceae	n/a		486.321	4	N,N-Me2Val	Leu	D-Leu	p-hydroxy-styrylamine				x	x
Anorldianine 27-N Oxide		Cyclopeptide alkaloid, 14-membered	Heisteria nitida	Olacaceae	101006946		500.3	4	N,N-Me2Leu (N->O)	Leu	Pro	p-hydroxy-styrylamine				x	x
Hovenine A		Cyclopeptide alkaloid, 14-membered	Hovenia dulcis, Hovenia tomentella	Rhamnaceae	5318090		486.321	4	N-MeIle	Leu	Leu	p-hydroxy-styrylamine					x
Lasiodine B		Cyclopeptide alkaloid, 14-membered	Lasiodiscus marmoratus	Rhamnaceae	275068185		617.358	5	N-MePhe	Pro	Leu	Leu	p-hydroxy-styrylamine				x
Adouetine Y'	Myrianthine B; Lotusanine A; AM-1	Cyclopeptide alkaloid, 14-membered	Melochia corchorifolia, Ixora amplexicaulis	Malvaceae, Rubiaceae	101921404		534.321	4	L-N,N-Me2Phe	Leu	L-Ile	p-hydroxy-styrylamine				x	x
Melofoline		Cyclopeptide alkaloid, 14-membered	Melochia corchorifolia	Malvaceae	n/a		488.3	4	N,N-Me2-β-OHLeu	Leu	2-aminobutyric acid	p-hydroxy-styrylamine				x	x
Melonovine A	Daechuine S5	Cyclopeptide alkaloid, 14-membered	Melochia tomentosa	Malvaceae	n/a		486.321	4	N,N-Me2Val	Leu	Leu	p-hydroxy-styrylamine				x	x
Melonovine B		Cyclopeptide alkaloid, 14-membered	Melochia tomentosa	Malvaceae	n/a		536.3	4	N,N-Me2Val	Leu	Tyr	p-hydroxy-styrylamine				x	x
Myrianthine C		Cyclopeptide alkaloid, 14-membered	Myrianthus arboreus	Urticaceae	n/a		486.321	4	N,N-Me2Leu	Leu	Val	p-hydroxy-styrylamine				x	x
Pandamine		Cyclopeptide alkaloid, 14-membered	Panda oleosa	Pandaceae	442576		552.331	4	N,N-Me2Ile	Leu	Phe	octopamine				x
Pandaminine		Cyclopeptide alkaloid, 14-membered	Panda oleosa	Pandaceae	n/a		538.316	4	N,N-Me2Val	Leu	Phe	octopamine				x
N-Desmethylmyrianthine C		Cyclopeptide alkaloid, 14-membered	Plectronia odorata	Rubiaceae	n/a		472.305	4	N-MeLeu	Leu	Val	p-hydroxy-styrylamine					x
Franganine	Daechuine S4	Cyclopeptide alkaloid, 14-membered	Rhamnus frangula	Rhamnaceae	45270592		500.336	4	L-N,N-Me2Leu	Leu	L-Leu	p-hydroxy-styrylamine				x	x
Frangufoline	Sanjoinine A; Daechuine S1	Cyclopeptide alkaloid, 14-membered	Rhamnus frangula, Eunonymus europeaus, Ixora amplexicaulis	Rhamnaceae, Celastraceae, Rubiaceae	50698002	sedative, antibacterial, antifungal	534.321	4	L-N,N-Me2Phe	Leu	L-Leu	p-hydroxy-styrylamine				x	x
Frangulanine		Cyclopeptide alkaloid, 14-membered	Rhamnus frangula, Eunonymus europeaus	Rhamnaceae, Celastraceae	5281587		500.336	4	L-N,N-Me2Ile	Leu	L-Leu	p-hydroxy-styrylamine				x	x
Scutianine A		Cyclopeptide alkaloid, 14-membered	Scutia buxifolia	Rhamnaceae	5373006		665.358	5	L-N,N-Me2Phe	L-Pro	Leu	L-Phe	p-hydroxy-styrylamine			x	x
Scutianine B		Cyclopeptide alkaloid, 14-membered	Scutia buxifolia	Rhamnaceae	45273177, 12409023	antibacterial	568.305	4	L-N,N-Me2Phe	Leu	L-Phe	p-hydroxy-styrylamine				x	x
Scutianine C	Scutianine E	Cyclopeptide alkaloid, 14-membered	Scutia buxifolia	Rhamnaceae	45268911		584.3	4	L-N,N-Me2Phe	Leu	L-β-OHPhe	p-hydroxy-styrylamine				x	x
Scutianine D		Cyclopeptide alkaloid, 14-membered	Scutia buxifolia	Rhamnaceae	45267179		534.321	4	L-N,N-Me2Ile	Leu	L-Phe	p-hydroxy-styrylamine				x	x
Scutianine F	N-Desmethylscutianine A	Cyclopeptide alkaloid, 14-membered	Scutia buxifolia	Rhamnaceae	5281596		651.342	5	N-MePhe	Pro	Leu	Phe	p-hydroxy-styrylamine				x
Scutianine G		Cyclopeptide alkaloid, 14-membered	Scutia buxifolia	Rhamnaceae	n/a		584.3	4	L-N,N-Me2Phe	Leu	D-β-OHPhe	p-hydroxy-styrylamine				x	x
Scutianine H		Cyclopeptide alkaloid, 14-membered	Scutia buxifolia	Rhamnaceae	n/a		550.316	4	N,N-Me2Ile	Leu	β-OHPhe	p-hydroxy-styrylamine				x	x
Scutianine J		Cyclopeptide alkaloid, 14-membered	Scutia buxifolia	Rhamnaceae	15214876		600.295	4	N,N-Me2-β-OHPhe	Leu	β-OHPhe	p-hydroxy-styrylamine				x	x
Scutianine K		Cyclopeptide alkaloid, 14-membered	Scutia buxifolia	Rhamnaceae	101938865		584.3	4	L-N,N-Me2Phe	Leu	α-R/β-S-β-OHPhe	p-hydroxy-styrylamine				x	x
Waltherine A		Cyclopeptide alkaloid, 14-membered	Waltheria douradinha	Malvaceae	100978900		534.321	4	N,N-Me2Leu	Leu	Phe	p-hydroxy-styrylamine				x	x
Waltherine B	a stereoisomer of discarine A and amphibine A	Cyclopeptide alkaloid, 14-membered	Waltheria douradinha	Malvaceae	n/a		573.332	4	N,N-Me2Trp	Leu	Ile	p-hydroxy-styrylamine				x	x
Waltherine C		Cyclopeptide alkaloid, 14-membered	Waltheria douradinha	Malvaceae	100994181		531.285	4	L-N,N-Me2Trp	Leu	L-Ala	p-hydroxy-styrylamine				x	x
Amphibine A		Cyclopeptide alkaloid, 14-membered	Zizyphus amphibia	Rhamnaceae	5281581		573.332	4	N,N-Me2Trp	Leu	Ile	p-hydroxy-styrylamine				x	x
Lotusanine B		Cyclopeptide alkaloid, 14-membered	Zizyphus lotus	Rhamnaceae	101921946		620.3	5	Cinnamic acid	Pro	Leu	Phe	p-hydroxy-styrylamine				x
Nummularine K	Discarine X	Cyclopeptide alkaloid, 14-membered	Zizyphus nummularia	Rhamnaceae	101421018	antibacterial, antifungal	573.332	4	N,N-Me2Trp	Leu	Leu	p-hydroxy-styrylamine				x	x
Sanjoinenine		Cyclopeptide alkaloid, 14-membered	Zizyphus vulgaris var. spinosus	Rhamnaceae	14729078		489.263	4	Cinnamic acid	Leu	Leu	p-hydroxy-styrylamine					x
Sanjoinine B	N-Desmethylfrangufoline	Cyclopeptide alkaloid, 14-membered	Zizyphus vulgaris var. spinosus	Rhamnaceae	14729076		520.305	4	N-MePhe	Leu	Leu	p-hydroxy-styrylamine					x
Sanjoinine D	O-Methylsanjoinine G1	Cyclopeptide alkaloid, 14-membered	Zizyphus vulgaris var. spinosus	Rhamnaceae	44566617		566.347	4	N,N-Me2Phe	Leu	Leu	4-(2-amino-1-methoxyethyl)phenol				x
Sanjoinine F		Cyclopeptide alkaloid, 14-membered	Zizyphus vulgaris var. spinosus	Rhamnaceae	14729081		550.316	4	N,N-Me2Phe	Leu	β-OHLeu	p-hydroxy-styrylamine				x	x
Sanjoinine G1		Cyclopeptide alkaloid, 14-membered	Zizyphus vulgaris var. spinosus	Rhamnaceae	10460277		552.331	4	L-N,N-Me2Phe	Leu	L-Leu	4-(2-amino-1-methoxyethyl)phenol				x
Scutianene E		Cyclopeptide alkaloid, 14-membered	Scutia buxifolia Reiss	Rhamnaceae	n/a		539.242	4	cinnamic acid	Leu	Phe	p-hydroxy-styrylamine					x
28-epi-scutianene E		Cyclopeptide alkaloid, 14-membered	Scutia buxifolia Reiss	Rhamnaceae	10370032		539.242	4	cinnamic acid	Leu	ß-OHPhe	p-hydroxy-styrylamine					x
3,4,28-tris-epi-scutiaene E		Cyclopeptide alkaloid, 14-membered	Scutia buxifolia Reiss	Rhamnaceae	n/a		539.242	4	cinnamic acid	Leu	Phe	p-hydroxy-styrylamine					x
Hymenocardine-H		Cyclopeptide alkaloid, 14-membered	Hymenocardia acida	Phyllanthaceae	132524429	antiplasmodial	653.39	5	N,N-Me2Ile	Ile	Leu	His	2-Amino-1-(4-hydroxyphenyl)ethanone			x
Justicianene A		Cyclopeptide alkaloid, 14-membered	Justica procumbens	Acanthaceae	n/a		569.253	4	cinnamic acid	Leu	L-Phe	Tyr
Justicianene B		Cyclopeptide alkaloid, 14-membered	Justica procumbens	Acanthaceae	n/a	Moderate Cytotoxicity	583.268	4	cinnamic acid	Leu	L-Phe	Tyr-COOCH3
Justicianene C		Cyclopeptide alkaloid, 14-membered	Justica procumbens	Acanthaceae	n/a	Moderate Cytotoxicity	580.326	4	N,N-Me2Leu	Leu	L-Phe	Tyr				x
Justicianene D		Cyclopeptide alkaloid, 14-membered	Justica procumbens	Acanthaceae	n/a	Moderate Cytotoxicity	546.342	4	N,N-Me2Ile	Leu	L-Leu	Tyr				x
Melonovin A		Cyclopeptide alkaloid, 14-membered	Christiana africana	Malvaceae	102407923		486.321	4	N,N-Me2Ile	Leu	L-Leu	p-hydroxy-styrylamine				x	x
Frangulanin		Cyclopeptide alkaloid, 14-membered	Christiana africana	Malvaceae	n/a		486.321	4	N,N-Me2Val	Leu	L-Leu	p-hydroxy-styrylamine				x	x
Chamaedrine		Cyclopeptide alkaloid, 14-membered	Melochia chamaedris	Malvaceae	102469361		607.316	5	N,N-Me2Phe	Leu	Trp	p-hydroxy-styrylamine				x	x
Cycloheisterin A		Cyclopeptide alkaloid, 14-membered	Heisteria parvifolia	Olacaceae	n/a	Anticancer	456.274	4	N-MeVal	Leu	L-Pro	p-hydroxy-styrylamine					x
Cycloheisterin B		Cyclopeptide alkaloid, 14-membered	Heisteria parvifolia	Olacaceae	n/a	Anticancer	470.289	4	N,N-Me2Val	Leu	L-Pro	p-hydroxy-styrylamine				x	x
Cycloheisterin C		Cyclopeptide alkaloid, 14-membered	Heisteria parvifolia	Olacaceae	n/a	Anticancer	470.289	4	N-MeIle	Leu	L-Pro	p-hydroxy-styrylamine					x
Cycloheisterin D		Cyclopeptide alkaloid, 14-membered	Heisteria parvifolia	Olacaceae	n/a	Anticancer	484.305	4	N,N-Me2Ile	Leu	L-Pro	p-hydroxy-styrylamine				x	x
Cycloheisterin E		Cyclopeptide alkaloid, 14-membered	Heisteria parvifolia	Olacaceae	n/a	Anticancer	518.289	4	N,N-Me2Phe	Leu	L-Pro	p-hydroxy-styrylamine				x	x
Sanjoinenine		Cyclopeptide alkaloid, 14-membered	Ixora amplexicaulis	Rubiaceae	14729078		489.263	4	cinnamic acid	Leu	Leu	p-hydroxy-styrylamine					x
Ixorine		Cyclopeptide alkaloid, 14-membered	Ixora brevifolia	Rubiaceae	n/a	Antiinflammatory, anticancer	520.305	4	N,N-Me2Val	Leu	Phe	p-hydroxy-styrylamine				x	x
Neriitide A		Cyclopeptide alkaloid, 14-membered	Podocarpus neriifolius.	Podocarpaceae	n/a		620.3	5	cinnamic acid	Pro	Leu	Phe	p-hydroxy-styrylamine				x
vignatic acid A		Cyclopeptide alkaloid, 14-membered	Vignata radiata	Fabaceae	85210698		553.279	4	2-hydroxy-4-methylpentanoic acid	Leu	Phe	Tyr
vignatic acid B		Cyclopeptide alkaloid, 14-membered	Vignata radiata	Fabaceae	85261327		519.294	4	2-hydroxy-4-methylpentanoic acid	Leu	Leu	Tyr
selanine A		Cyclopeptide alkaloid, 14/17-membered	Selaginella kraussiana	Selaginellaceae	34811516			7	N,N-Me2Val	Leu	Phe	Tyr	Pro	Ser	Tyr	x
selanine B		Cyclopeptide alkaloid, 14-membered	Selaginella kraussiana	Selaginellaceae	34811516			4	N,N-Me2Val	Leu	Phe	Tyr				x
arabipeptin A		Cyclopeptide alkaloid, 17-membered	Coffea arabica	Rubiaceae	36529706			5	N,N-Me2Phe	Leu	Trp	Gly	Tyr			x
justicianene B		Cyclopeptide alkaloid, 14-membered	Justicia procumbens	Acanthaceae	32347116			4	cinnamic acid	Leu	Phe	Tyr
justicianene C		Cyclopeptide alkaloid, 14-membered	Justicia procumbens	Acanthaceae	32347116			4	N,N-Me2Leu	Leu	Phe	Tyr				x
justicianene D		Cyclopeptide alkaloid, 14-membered	Justicia procumbens	Acanthaceae	32347116			4	N,N-Me2Ile	Leu	Leu	Tyr				x
plenane A		Cyclopeptide alkaloid, 14-membered	Clematis florida	Ranunculaceae	32811200			4	N-acetyl-Phe	Leu	Phe	Tyr
fordiamide B		Cyclopeptide alkaloid, 14-membered	Antidesma fordii	Phyllanthaceae	40274536			4	N,N-Me2Phe	Leu	Ile	p-hydroxy-styrylamine				x	x
fordiamide C		Cyclopeptide alkaloid, 14-membered	Antidesma fordii	Phyllanthaceae	40274536			4	N-MePhe	Leu	Ile	p-hydroxy-styrylamine					x
fordiamide D		Cyclopeptide alkaloid, 14-membered	Antidesma fordii	Phyllanthaceae	40274536			4	cinnamic acid	Leu	Ile	p-hydroxy-styrylamine					x
encephanine		Cyclopeptide alkaloid, 14-membered	Encephalartos altensteinii	Zamiaceae	34811516			4	N,N-Me2Phe	Leu	Ile	p-hydroxy-o-glucosyl-styrylamine				x	x
Aralionine	Aralionine A	Cyclopeptide alkaloid, 14-membered	Araliorhamnus vaginatus	Rhamnaceae	5370467		582.284	4	N,N-Me2Ile	Phe	β-oxoPhe	p-hydroxy-styrylamine				x	x
Aralionine B	AM-2; N-Desmethyladouetine Y	Cyclopeptide alkaloid, 14-membered	Araliorhamnus vaginatus	Rhamnaceae	n/a		554.289	4	L-N-MePhe	Phe	L-Ile	p-hydroxy-styrylamine					x
Aralionine C		Cyclopeptide alkaloid, 14-membered	Araliorhamnus vaginatus	Rhamnaceae	101425485		584.3	4	N,N-Me2Ile	Phe	β-OHPhe	p-hydroxy-styrylamine				x	x
Desbenzoylaralionine A		Cyclopeptide alkaloid, 14-membered	Araliorhamnus vaginatus	Rhamnaceae	n/a		478.258	4	N,N-Me2Ile	Phe	Gly	p-hydroxy-styrylamine				x	x
Canthiumine		Cyclopeptide alkaloid, 14-membered	Canthium euryoides	Rubiaceae	5281584		552.274	4	N,N-Me2Phe	Phe	Pro	p-hydroxy-styrylamine				x	x
Adouetine Y		Cyclopeptide alkaloid, 14-membered	Ceanothus americanus	Rhamnaceae	5281578		568.305	4	N,N-Me2Phe	Phe	Ile	p-hydroxy-styrylamine				x	x
Ceanothine E		Cyclopeptide alkaloid, 14-membered	Ceanothus americanus	Rhamnaceae	16058115		568.305	4	N,N-Me2Phe	Phe	Leu	p-hydroxy-styrylamine				x	x
N-Desmethylintegerrenine	a stereoisomer of nummularine D; N-Desmethylintegerrenine	Cyclopeptide alkaloid, 14-membered	Ceanothus integerrimus	Rhamnaceae	n/a		520.305	4	N-MeIle	Phe	Leu	p-hydroxy-styrylamine					x
N-Desmethylintegerrine	N-Desmethylintegerrine	Cyclopeptide alkaloid, 14-membered	Ceanothus integerrimus	Rhamnaceae	n/a		579.285	4	N-MeVal	Phe	Trp	p-hydroxy-styrylamine					x
Deoxoaralionine A	Deoxyaralionine C	Cyclopeptide alkaloid, 14-membered	Ceanothus integerrimus	Rhamnaceae	n/a		568.305	4	N,N-Me2Ile	Phe	Phe	p-hydroxy-styrylamine				x	x
Integerrenine		Cyclopeptide alkaloid, 14-membered	Ceanothus integerrimus	Rhamnaceae	5281588		534.321	4	N,N-Me2Ile	Phe	Leu	p-hydroxy-styrylamine				x	x
Integerressine		Cyclopeptide alkaloid, 14-membered	Ceanothus integerrimus	Rhamnaceae	5281589		554.289	4	N,N-Me2Val	Phe	Phe	p-hydroxy-styrylamine				x	x
Integerrine		Cyclopeptide alkaloid, 14-membered	Ceanothus integerrimus	Rhamnaceae	5281590		593.3	4	N,N-Me2Val	Phe	Trp	p-hydroxy-styrylamine				x	x
Condaline A	a stereoisomer of aralioline B	Cyclopeptide alkaloid, 14-membered	Condalia buxifolia	Rhamnaceae	n/a	antibacterial	554.289	4	L-N-MePhe	Phe	L-Ile	p-hydroxy-styrylamine					x
Discarene C		Cyclopeptide alkaloid, 14-membered	Discaria americana	Rhamnaceae	15515561		489.263	4	(CH3)2CHCH=CHCO	Phe	L-Leu	p-hydroxy-styrylamine					x
Discarene D		Cyclopeptide alkaloid, 14-membered	Discaria americana	Rhamnaceae	15515562		523.247	4	(CH3)2CHCH=CHCO	Phe	L-Phe	p-hydroxy-styrylamine					x
Crenatine A	Discarine D	Cyclopeptide alkaloid, 14-membered	Discaria crenata	Rhamnaceae	5281586		568.305	4	N,N-Me2Leu	Phe	Phe	p-hydroxy-styrylamine				x	x
Discarine C		Cyclopeptide alkaloid, 14-membered	Discaria febrifuga	Rhamnaceae	73352129		534.321	4	N,N-Me2Leu	Phe	Leu	p-hydroxy-styrylamine				x	x
Discarine F	a stereoisomer of myrianthine A	Cyclopeptide alkaloid, 14-membered	Discaria febrifuga	Rhamnaceae	n/a		486.321	4	N,N-Me2Leu	Phe	Ile	p-hydroxy-styrylamine				x	x
Feretine	N-Desmethyladouetine Z	Cyclopeptide alkaloid, 14-membered	Feretia apondanthera	Rubiaceae	n/a		685.326	5	N-MePhe	Pro	Phe	Phe	p-hydroxy-styrylamine				x
Myrianthine A		Cyclopeptide alkaloid, 14-membered	Myrianthus arboreus	Urticaceae	n/a		534.321	4	N,N-Me2Leu	Phe	Ile	p-hydroxy-styrylamine				x	x
Hemsine C		Cyclopeptide alkaloid, 14-membered	Paliurus hemsleyanus	Rhamnaceae	101229404		704.369	5	L-N,N-Me2Trp	L-Pro	Phe	L-Leu	p-hydroxy-styrylamine			x	x
Hemsine D		Cyclopeptide alkaloid, 14-membered	Paliurus hemsleyanus	Rhamnaceae	101229405		506.289	4	L-N-MeVal	Phe	L-Ile	p-hydroxy-styrylamine					x
Scutianine L	a stereoisomer of adouetine Y	Cyclopeptide alkaloid, 14-membered	Scutia buxifolia	Rhamnaceae	101938866		568.305	4	L-N,N-Me2Phe	Phe	L-Ile	p-hydroxy-styrylamine				x	x
Adouetine Z	Adouetine	Cyclopeptide alkaloid, 14-membered	Waltherica americana	Malvaceae	5281579		699.342	5	N,N-Me2Phe	Pro	Phe	Phe	p-hydroxy-styrylamine			x	x
Jubanine C		Cyclopeptide alkaloid, 14-membered	Zizyphus jujuba	Rhamnaceae	131752168		665.358	5	N,N-Me2Ile	Pro	Phe	Phe	p-hydroxy-styrylamine			x	x
Nummularine D	N-Desmethylintegerrenine	Cyclopeptide alkaloid, 14-membered	Zizyphus nummularia	Rhamnaceae	n/a		520.305	4	N-MeIle	Phe	Leu	p-hydroxy-styrylamine					x
Nummularine E		Cyclopeptide alkaloid, 14-membered	Zizyphus nummularia	Rhamnaceae	n/a		522.284	4	N,N-Me2Thr	Phe	Leu	p-hydroxy-styrylamine				x	x
Nummularine G		Cyclopeptide alkaloid, 14-membered	Zizyphus nummularia	Rhamnaceae	n/a		532.305	4	cyclic N,N-Me2Leu	Phe	Leu	p-hydroxy-styrylamine					x
Nummularine M		Cyclopeptide alkaloid, 14-membered	Zizyphus nummularia	Rhamnaceae	n/a		534.321	4	N,N-Me2Ile	Phe	Ile	p-hydroxy-styrylamine				x	x
Sativanine A		Cyclopeptide alkaloid, 14-membered	Zizyphus sativa	Rhamnaceae	n/a		520.305	4	N,N-Me2Ile	Phe	Val	p-hydroxy-styrylamine				x	x
Sativanine B		Cyclopeptide alkaloid, 14-membered	Zizyphus sativa	Rhamnaceae	5281595		518.289	4	cyclic N,N-Me2Leu or cyclic N,N-Me2Ile	Phe	Val	p-hydroxy-styrylamine					x
Mauritine L		Cyclopeptide alkaloid, 14-membered	Zizyphus mauritiana	Rhamnaceae	53260588		520.305	4	N-MeIle	Phe	Ile	p-hydroxy-styrylamine					x
Scutianene D		Cyclopeptide alkaloid, 14-membered	Scutia buxifolia Reiss	Rhamnaceae	101378053	antibacterial, antifungal	523.247	4	cinnamic acid	Phe	Ile	p-hydroxy-styrylamine					x
Scutianene L		Cyclopeptide alkaloid, 14-membered	Scutia buxifolia Reiss	Rhamnaceae	101794618		523.247	4	cinnamic acid	Phe	Ile	p-hydroxy-styrylamine					x
Oxyphylline A		Cyclopeptide alkaloid, 14-membered	Zizyphus oxyphylla	Rhamnaceae	n/a	antinociceptive	715.337	5	N,N-Me2Phe	Pro	Phe	β-OHPhe	p-hydroxy-styrylamine			x	x
Oxyphylline C		Cyclopeptide alkaloid, 14-membered	Zizyphus oxyphylla	Rhamnaceae	132582305	antinociceptive	654.284	5	cinnamic acid	Phe	Phe	Pro	p-hydroxy-styrylamine				x
Xylopyrine C		Cyclopeptide alkaloid, 14-membered	Zizyphus xylopyra	Rhamnaceae	n/a		634.279	4	N-MePhe	Phe	Phe	p-hydroxy-styrylamine					x
Xylopyrine F		Cyclopeptide alkaloid, 14-membered	Zizyphus xylopyra	Rhamnaceae	n/a		506.289	4	Leu	Phe	Leu	p-hydroxy-styrylamine					x
Xylopyrine G		Cyclopeptide alkaloid, 14-membered	Zizyphus xylopyra	Rhamnaceae	n/a		582.284	4	N-CHO-N-MeLeu	Phe	Phe	p-hydroxy-styrylamine					x
Xylopyrine H		Cyclopeptide alkaloid, 14-membered	Zizyphus xylopyra	Rhamnaceae	n/a		540.274	4	N-MeVal	Phe	Phe	p-hydroxy-styrylamine					x
Amaiouine		Cyclopeptide alkaloid, 14-membered	Amaioua guianensis	Rubiaceae	44178669		654.284	5	cinnamic acid	L-Pro	L-Phe	L-Phe	p-hydroxy-styrylamine				x
Cambodine A		Cyclopeptide alkaloid, 14-membered	Ziziphus cambodiana	Rhamnaceae	n/a		679.373	5	Cyclic-L-N,N-Me2Ile	L-Phe	L-Phe	Ile	p-hydroxy-styrylamine				x
Cambodine B		Cyclopeptide alkaloid, 14-membered	Ziziphus cambodiana	Rhamnaceae	n/a		616.269	4	L-N,N-Me2Phe	L-Phe	L-ß-OHPhe	p-hydroxy-styrylamine				x	x
Cambodine C		Cyclopeptide alkaloid, 14-membered	Ziziphus cambodiana	Rhamnaceae	n/a	Antiplasmodial against malarial parasite	667.373	5	L-N-MeIle	L-Phe	L-Phe	L-Ile	p-hydroxy-styrylamine				x
Cambodine D		Cyclopeptide alkaloid, 14-membered	Ziziphus cambodiana	Rhamnaceae	n/a		532.305	4	L-N,N-Me2Ile	L-Phe	L-Ile	p-hydroxy-styrylamine				x	x
Cambodine E		Cyclopeptide alkaloid, 14-membered	Ziziphus cambodiana	Rhamnaceae	n/a		600.274	4	L-N,N-Me2Phe	L-Phe	L-Phe	p-hydroxy-styrylamine				x	x
Cambodine F		Cyclopeptide alkaloid, 14-membered	Ziziphus cambodiana	Rhamnaceae	n/a		693.389	5	Cyclic-L-N-Me-N-EtIle	L-Phe	L-Phe	L-Ile	p-hydroxy-styrylamine				x
Picrachinentins A	https://pubs.acs.org/doi/full/10.1021/acs.orglett.4c01390?casa_token=YoKf4N7TGYQAAAAA%3Akj_5ZBDSWmsZEP_9eE911gNkoSfCHi736roMO-tF5hscNTrnu9bMOQHaM_atczwllKIuoPAEcoFOVws	Cyclopeptide alkaloid, 14-membered	Picrasma chinensis	Simaroubaceae	38787765			5	Caproic acid	Phe	Phe	Leu	Tyr
Picrachinentins B		Cyclopeptide alkaloid, 14-membered	Picrasma chinensis	Simaroubaceae	38787765			5	Caproic acid	Phe	Phe	Ser	Tyr
Picrachinentins C		Cyclopeptide alkaloid, 14-membered	Picrasma chinensis	Simaroubaceae	38787765			5	Methyl-dihydroxybenzoic acid	Phe	Phe	Arg	Tyr
Picrachinentins D		Cyclopeptide alkaloid, 14-membered	Picrasma chinensis	Simaroubaceae	38787765			5	Caproic acid	Phe	Phe	Arg	Tyr
Picrachinentins E		Cyclopeptide alkaloid, 14-membered	Picrasma chinensis	Simaroubaceae	38787765			5	Methyl-dihydroxybenzoic acid	Pro	Phe	Ile	Tyr
Picrachinentins F		Cyclopeptide alkaloid, 14-membered	Picrasma chinensis	Simaroubaceae	38787765			5	Caproic acid	Phe	Phe	Leu	Tyr
condaline A		Cyclopeptide alkaloid, 14-membered	Condalia buxifolia	Rhamnaceae	35430307			4	N-MePhe	Phe	Ile	p-hydroxy-styrylamine					x
condaline B		Cyclopeptide alkaloid, 14-membered	Condalia buxifolia	Rhamnaceae	35430307			4	Cyclic-N,N-Me2Phe	Phe	Ile	p-hydroxy-styrylamine					x
fordiamide A		Cyclopeptide alkaloid, 14-membered	Antidesma fordii	Phyllanthaceae	40274536			4	Cyclic-N,N-Me2Phe	Phe	Ile	p-hydroxy-styrylamine					x
Hemsine A		Cyclopeptide alkaloid, 14-membered	Paliurus hemsleyanus	Rhamnaceae	53262852		557.3	4	L-N,N-Me2Trp	Pro	L-Ile	p-hydroxy-styrylamine				x	x
Hemsine B		Cyclopeptide alkaloid, 14-membered	Paliurus hemsleyanus	Rhamnaceae	101229403		631.373	5	L-N,N-Me2Ile	L-Phe	Pro	L-Ile	p-hydroxy-styrylamine			x	x
Ramosine A		Cyclopeptide alkaloid, 14-membered	Paliurus ramosissimus	Rhamnaceae	152772024		484.305	4	L-N,N-Me2Ile	Pro	L-Ile	p-hydroxy-styrylamine				x	x
Ramosine B	N-Desmethylhemsine B	Cyclopeptide alkaloid, 14-membered	Paliurus ramosissimus	Rhamnaceae	101229400		617.358	5	L-N-MeIle	L-Phe	Pro	L-Ile	p-hydroxy-styrylamine				x
Ramosine C		Cyclopeptide alkaloid, 14-membered	Paliurus ramosissimus	Rhamnaceae	122404284		534.284	4	L-N,N-Me2Phe	Pro	L-Ile	p-hydroxy-o-hydroxy-styrylamine				x	x
Amphibine B		Cyclopeptide alkaloid, 14-membered	Zizyphus amphibia	Rhamnaceae	5281582		665.358	5	N,N-Me2Phe	Ile	Pro	Phe	p-hydroxy-styrylamine			x	x
Amphibine C		Cyclopeptide alkaloid, 14-membered	Zizyphus amphibia	Rhamnaceae	5358035		631.373	5	N,N-Me2Leu	Ile	Pro	Phe	p-hydroxy-styrylamine			x	x
Amphibine D		Cyclopeptide alkaloid, 14-membered	Zizyphus amphibia	Rhamnaceae	5318120		631.373	5	N,N-Me2Phe	Ile	Pro	Ile	p-hydroxy-styrylamine			x	x
Amphibine E		Cyclopeptide alkaloid, 14-membered	Zizyphus amphibia	Rhamnaceae	5358042		670.384	5	L-N,N-Me2Leu	L-Trp	Pro	L-Ile	p-hydroxy-styrylamine			x	x
Amphibine F		Cyclopeptide alkaloid, 14-membered	Zizyphus amphibia	Rhamnaceae	5369298		504.274	4	N-MeIle	Pro	Phe	p-hydroxy-styrylamine					x
Amphibine G		Cyclopeptide alkaloid, 14-membered	Zizyphus amphibia	Rhamnaceae	102115625		557.3	4	N,N-Me2Trp	Pro	Leu	p-hydroxy-styrylamine				x	x
Hysodricanine A		Cyclopeptide alkaloid, 14-membered	Zizyphus hysodrica	Rhamnaceae	102150088		615.342	5	N,N-Me2Ile	Phe	Pro	Pro	p-hydroxy-styrylamine			x	x
Lotusine A		Cyclopeptide alkaloid, 14-membered	Zizyphus lotus	Rhamnaceae	101229399		518.289	4	L-N,N-Me2Phe	Pro	L-Ile	p-hydroxy-styrylamine				x	x
Lotusine B		Cyclopeptide alkaloid, 14-membered	Zizyphus lotus	Rhamnaceae	101917049		631.373	5	N,N-Me2Leu	Phe	Pro	Ile	p-hydroxy-styrylamine			x	x
Lotusine C		Cyclopeptide alkaloid, 14-membered	Zizyphus lotus	Rhamnaceae	101917048		617.358	5	N-MeVal	N-MePhe	Pro	Ile	p-hydroxy-styrylamine				x
Lotusinc D	N-Desmethyllotusine A	Cyclopeptide alkaloid, 14-membered	Zizyphus lotus	Rhamnaceae	n/a		504.274	4	L-N-MePhe	Pro	L-Ile	p-hydroxy-styrylamine					x
Lotusine G		Cyclopeptide alkaloid, 14-membered	Zizyphus lotus	Rhamnaceae	n/a		442.258	4	Val	Pro	Ile	p-hydroxy-styrylamine					x
Mauritine A		Cyclopeptide alkaloid, 14-membered	Zizyphus mauritiana	Rhamnaceae	11353668		575.311	5	L-N,N-Me2Ala	L-Val	Pro	L-Phe	p-hydroxy-styrylamine			x	x
Mauritine B		Cyclopeptide alkaloid, 14-membered	Zizyphus mauritiana	Rhamnaceae	102353415		617.358	5	N,N-Me2Ile	Val	Pro	Phe	p-hydroxy-styrylamine			x	x
Mauritine C		Cyclopeptide alkaloid, 14-membered	Zizyphus mauritiana	Rhamnaceae	102353416		490.258	4	N-MeVal	Pro	Phe	p-hydroxy-styrylamine					x
Mauritine D		Cyclopeptide alkaloid, 14-membered	Zizyphus mauritiana	Rhamnaceae	6443026		597.389	5	N,N-Me2Ile	Leu	Pro	Ile	p-hydroxy-styrylamine			x	x
Mauritine E	Mauritine A N-Oxide	Cyclopeptide alkaloid, 14-membered	Zizyphus mauritiana	Rhamnaceae	56926934		591.306	5	N,N-Me2Ala	Val	Pro	β-OHPhe	p-hydroxy-styrylamine			x	x
Mauritine F	N-Desmethylmauritine A	Cyclopeptide alkaloid, 14-membered	Zizyphus mauritiana	Rhamnaceae	57402357		561.295	5	N-MeAla	Val	Pro	Phe	p-hydroxy-styrylamine				x
Mauritine H		Cyclopeptide alkaloid, 14-membered	Zizyphus mauritiana	Rhamnaceae	101427404		589.326	5	N,N-Me2Ala	Leu	Pro	Phe	p-hydroxy-styrylamine			x	x
Mauritine J	N-Desmethylamphibine E	Cyclopeptide alkaloid, 14-membered	Zizyphus mauritiana	Rhamnaceae	101985998		656.369	5	L-N-MeLeu	L-Trp	Pro	L-Ile	p-hydroxy-styrylamine				x
Mucronine J		Cyclopeptide alkaloid, 14-membered	Zizyphus mucronata	Rhamnaceae	10719669		484.305	4	L-N,N-Me2Leu	Pro	L-Ile	p-hydroxy-styrylamine				x	x
Nummularine F		Cyclopeptide alkaloid, 14-membered	Zizyphus nummularia	Rhamnaceae	5281594		428.242	4	N,N-Me2Gly	Pro	Ile	p-hydroxy-styrylamine				x	x
Zizyphine G		Cyclopeptide alkaloid, 14-membered	Zizyphus oenoplia	Rhamnaceae	n/a		440.242	4	Ile	Pro	Pro	p-hydroxy-styrylamine					x
Spinanine A		Cyclopeptide alkaloid, 14-membered	Zizyphus spina-christi	Rhamnaceae	n/a		440.242	4	Leu	Pro	Pro	p-hydroxy-styrylamine					x
Paliurine A		Cyclopeptide alkaloid, 13-membered	Paliurus ramosissimus	Rhamnaceae	101063131		661.384	5	L-N,N-Me2Ile	L-Phe	Pro	L-Ile	m-hydroxy-o-methoxy-styrylamine			x	x
Paliurine B	N-Desmethylpaliurine A	Cyclopeptide alkaloid, 13-membered	Paliurus ramosissimus	Rhamnaceae	101063132		647.368	5	L-N-MeIle	L-Phe	Pro	L-Ile	m-hydroxy-o-methoxy-styrylamine				x
Paliurine C		Cyclopeptide alkaloid, 13-membered	Paliurus ramosissimus	Rhamnaceae	101063134		661.384	5	L-N,N-Me2Phe	L-Ile	Pro	L-Ile	m-hydroxy-o-methoxy-styrylamine			x	x
Paliurine D	N-Desmethylpaliurine C	Cyclopeptide alkaloid, 13-membered	Paliurus ramosissimus	Rhamnaceae	101063135		647.368	5	L-N-MePhe	L-Ile	Pro	L-Ile	m-hydroxy-o-methoxy-styrylamine				x
Paliurine F		Cyclopeptide alkaloid, 13-membered	Paliurus ramosissimus	Rhamnaceae	101063137		627.4	5	L-N,N-Me2Leu	L-Ile	Pro	L-Ile	m-hydroxy-o-methoxy-styrylamine			x	x
Paliurine G		Cyclopeptide alkaloid, 13-membered	Paliurus ramosissimus	Rhamnaceae	101204206		647.368	5	L-N,N-Me2Phe	L-Val	Pro	L-Ile	m-hydroxy-o-methoxy-styrylamine			x	x
Paliurine H	N-Desmethylpaliurine F	Cyclopeptide alkaloid, 13-membered	Paliurus ramosissimus	Rhamnaceae	101204207		613.384	5	L-N-MeLeu	L-Ile	Pro	L-Ile	m-hydroxy-o-methoxy-styrylamine				x
Paliurine I		Cyclopeptide alkaloid, 13-membered	Paliurus ramosissimus	Rhamnaceae	101204324		647.368	5	L-N-MeIle	L-Leu	Pro	L-Phe	m-hydroxy-o-methoxy-styrylamine				x
Amphibine H		Cyclopeptide alkaloid, 13-membered	Zizyphus amphibia	Rhamnaceae	51029223		605.321	5	N,N-Me2Ala	Val	Pro	Phe	m-hydroxy-o-methoxy-styrylamine			x	x
Jubanine A		Cyclopeptide alkaloid, 13-membered	Zizyphus jujuba	Rhamnaceae	101316794		695.368	5	N,N-Me2Phe	Phe	Pro	Ile	m-hydroxy-o-methoxy-styrylamine			x	x
Jubanine B		Cyclopeptide alkaloid, 13-membered	Zizyphus jujuba	Rhamnaceae	101316795		729.353	5	N,N-Me2Phe	Phe	Pro	Phe	m-hydroxy-o-methoxy-styrylamine			x	x
Daechucyclopeptide I	Daechuine S26	Cyclopeptide alkaloid, 13-membered	Zizyphus jujuba var. inermis	Rhamnaceae	n/a		534.284	4	N,N-Me2Phe	Pro	Ile	m-hydroxy-o-methoxy-styrylamine				x	x
Daechuine S3		Cyclopeptide alkaloid, 13-membered	Zizyphus jujuba var. inermis	Rhamnaceae	101204326		627.4	5	L-N,N-Me2Ile	L-Ile	Pro	L-Ile	m-hydroxy-o-methoxy-styrylamine			x	x
Daechuine S6	Paliurine E	Cyclopeptide alkaloid, 13-membered	Zizyphus jujuba var. inermis	Rhamnaceae	n/a		548.3	4	L-N,N-Me2Phe	Pro	L-Ile	m-hydroxy-o-methoxy-styrylamine				x	x
Daechuine S7		Cyclopeptide alkaloid, 13-membered	Zizyphus jujuba var. inermis	Rhamnaceae	n/a		514.316	4	N,N-Me2Leu	Pro	Leu	m-hydroxy-o-methoxy-styrylamine				x	x
Daechuine S8-I		Cyclopeptide alkaloid, 13-membered	Zizyphus jujuba var. inermis	Rhamnaceae	n/a		627.4	5	N,N-Me2Leu	Leu	Pro	Leu	m-hydroxy-o-methoxy-styrylamine			x	x
Lotusine E		Cyclopeptide alkaloid, 13-membered	Zizyphus lotus	Rhamnaceae	101917047		647.368	5	N,N-Me2Leu	Phe	Pro	Ile	m-hydroxy-o-methoxy-styrylamine			x	x
Lotusine F	N-Desmethyl-daechucyclopeptide I	Cyclopeptide alkaloid, 13-membered	Zizyphus lotus	Rhamnaceae	101917223		520.269	4	N-MePhe	Pro	Ile	m-hydroxy-o-methoxy-styrylamine					x
O-Desmethylmucronine D		Cyclopeptide alkaloid, 13-membered	Zizyphus mucronata	Rhamnaceae	n/a		647.368	5	N,N-Me2Phe	Leu	Pro	Ile	m-hydroxy-o-methoxy-styrylamine			x	x
Mucronine D	Daechuine S9	Cyclopeptide alkaloid, 13-membered	Zizyphus mucronata	Rhamnaceae	5373023		661.384	5	N,N-Me2Phe	Leu	Pro	Ile	m-hydroxy-o-methoxy-styrylamine			x	x
Nummularine A	N-Desmethylmucronine D	Cyclopeptide alkaloid, 13-membered	Zizyphus nummularia	Rhamnaceae	131750852		647.368	5	N-MePhe	Leu	Pro	Ile	m-hydroxy-o-methoxy-styrylamine				x
Nummularine B	Daechuine S27; N-Desmethylamphibine H	Cyclopeptide alkaloid, 13-membered	Zizyphus nummularia	Rhamnaceae	51017057		591.306	5	N-MeAla	Val	Pro	Phe	m-hydroxy-o-methoxy-styrylamine				x
Nummularine C		Cyclopeptide alkaloid, 13-membered	Zizyphus nummularia	Rhamnaceae	n/a	antinociceptive	548.3	4	N,N-Me2Phe	Pro	Leu	m-hydroxy-o-methoxy-styrylamine				x	x
Nummularine H	N-Desmethyljubanine A	Cyclopeptide alkaloid, 13-membered	Zizyphus nummularia	Rhamnaceae	101204325		681.353	5	L-N-MePhe	L-Phe	Pro	L-Ile	m-hydroxy-o-methoxy-styrylamine				x
Nummularine N		Cyclopeptide alkaloid, 13-membered	Zizyphus nummularia	Rhamnaceae	101427782		591.306	5	N,N-Me2Gly	Val	Pro	Phe	m-hydroxy-o-methoxy-styrylamine			x	x
Nummularine O	N-Desmethyljubanine B	Cyclopeptide alkaloid, 13-membered	Zizyphus nummularia	Rhamnaceae	n/a		715.337	5	N-MePhe	Phe	Pro	Phe	m-hydroxy-o-methoxy-styrylamine				x
Nummularine P		Cyclopeptide alkaloid, 13-membered	Zizyphus nummularia	Rhamnaceae	6442884		557.321	5	N-MeAla	Val	Pro	Leu	m-hydroxy-o-methoxy-styrylamine				x
Nummularine R	Daechuine S10	Cyclopeptide alkaloid, 13-membered	Zizyphus nummularia	Rhamnaceae	101426140	antinociceptive	587.311	4	N,N-Me2Trp	Pro	Ile	m-hydroxy-o-methoxy-styrylamine				x	x
Nummularine S		Cyclopeptide alkaloid, 13-membered	Zizyphus nummularia	Rhamnaceae	n/a		520.269	4	Leu	Pro	Phe	m-hydroxy-o-methoxy-styrylamine					x
Nummularine T		Cyclopeptide alkaloid, 13-membered	Zizyphus nummularia	Rhamnaceae	n/a		619.301	5	N-CHO-N-MeAla	Val	Pro	Phe	m-hydroxy-o-methoxy-styrylamine				x
Zizyphine A	Zizyphine	Cyclopeptide alkaloid, 13-membered	Zizyphus oenoplia	Rhamnaceae	6324833		611.368	5	N,N-Me2Ile	Ile	Pro	Pro	m-hydroxy-o-methoxy-styrylamine			x	x
Zizyphine B	Zizyphinine; N-Desmethylzizyphine A	Cyclopeptide alkaloid, 13-membered	Zizyphus oenoplia	Rhamnaceae	11953941		597.353	5	N-MeIle	Ile	Pro	Pro	m-hydroxy-o-methoxy-styrylamine				x
Zizyphine C		Cyclopeptide alkaloid, 13-membered	Zizyphus oenoplia	Rhamnaceae	102469280		645.353	5	N,N-Me2Phe	Ile	Pro	Pro	m-hydroxy-o-methoxy-styrylamine			x	x
Zizyphine F	O-Desmethylzizyphine A	Cyclopeptide alkaloid, 13-membered	Zizyphus oenoplia	Rhamnaceae	11953941		597.353	5	N,N-Me2Ile	Ile	Pro	Pro	m-hydroxy-o-methoxy-styrylamine			x	x
Zizyphine I		Cyclopeptide alkaloid, 13-membered	Zizyphus oenoplia	Rhamnaceae	102469279		645.353	5	N,N-Me2Ile	Phe	Pro	Pro	m-hydroxy-o-methoxy-styrylamine			x	x
Zizyphine K		Cyclopeptide alkaloid, 13-membered	Zizyphus oenoplia	Rhamnaceae	n/a		583.337	5	N,N-Me2Ile	Val	Pro	Pro	m-hydroxy-o-methoxy-styrylamine			x	x
Ziziphine N		Cyclopeptide alkaloid, 13-membered	Zizyphus oenoplia var. brunoniana	Rhamnaceae	5273923		611.368	5	L-N,N-Me2Ile	L-Leu	Pro	L-Pro	m-hydroxy-o-methoxy-styrylamine			x	x
Ziziphine O		Cyclopeptide alkaloid, 13-membered	Zizyphus oenoplia var. brunoniana	Rhamnaceae	5273924		597.353	5	L-N-MeIle	L-Leu	Pro	L-Pro	m-hydroxy-o-methoxy-styrylamine				x
Ziziphine P		Cyclopeptide alkaloid, 13-membered	Zizyphus oenoplia var. brunoniana	Rhamnaceae	5273925		597.353	5	L-N,N-Me2Ile	L-Leu	Pro	L-Pro	m-hydroxy-o-methoxy-styrylamine			x	x
Ziziphine Q		Cyclopeptide alkaloid, 13-membered	Zizyphus oenoplia var. brunoniana	Rhamnaceae	5273926		597.353	5	L-N,N-Me2Ile	L-Val	Pro	L-Pro	m-hydroxy-o-methoxy-styrylamine			x	x
Rugosanine A		Cyclopeptide alkaloid, 13-membered	Zizyphus rugosa	Rhamnaceae	n/a		585.316	5	N-CHO-N-MeAla	Val	Pro	Leu	m-hydroxy-o-methoxy-styrylamine				x
Rugosanine B		Cyclopeptide alkaloid, 13-membered	Zizyphus rugosa	Rhamnaceae	102151885		621.295	4	N,N-Me2Trp	Pro	Phe	m-hydroxy-o-methoxy-styrylamine				x	x
Sativanine C		Cyclopeptide alkaloid, 13-membered	Zizyphus sativa	Rhamnaceae	n/a		557.321	5	N-MeAla	Val	Pro	Ile	m-hydroxy-o-methoxy-styrylamine				x
Sativanine D		Cyclopeptide alkaloid, 13-membered	Zizyphus sativa	Rhamnaceae	n/a		569.321	5	cyclic-N,N-Me2Ala	Val	Pro	Ile	m-hydroxy-o-methoxy-styrylamine				x
Sativanine E		Cyclopeptide alkaloid, 13-membered	Zizyphus sativa	Rhamnaceae	n/a		587.311	4	N,N-Me2Trp	Pro	Leu	m-hydroxy-o-methoxy-styrylamine				x	x
Sativanine F		Cyclopeptide alkaloid, 13-membered	Zizyphus sativa	Rhamnaceae	102156891		633.316	5	N-CHO-Val	Val	Pro	Phe	m-hydroxy-o-methoxy-styrylamine				x
Sativanine G		Cyclopeptide alkaloid, 13-membered	Zizyphus sativa	Rhamnaceae	n/a		514.316	4	L-N,N-Me2Ile	Pro	L-Ile	m-hydroxy-o-methoxy-styrylamine				x	x
Sativanine H		Cyclopeptide alkaloid, 13-membered	Zizyphus sativa	Rhamnaceae	n/a		557.321	5	N,N-Me2Gly	Val	Pro	Leu	m-hydroxy-o-methoxy-styrylamine			x	x
Sativanine K		Cyclopeptide alkaloid, 13-membered	Zizyphus sativa	Rhamnaceae	n/a		514.279	4	N-CHO-Ile	Pro	Ile	m-hydroxy-o-methoxy-styrylamine					x
Tscheschamine		Cyclopeptide alkaloid, 13-membered	Zizyphus sativa	Rhamnaceae	n/a		520.269	4	Ile	Pro	Phe	m-hydroxy-o-methoxy-styrylamine					x
Mauritine M		Cyclopeptide alkaloid, 13-membered	Zizyphus mauritiana	Rhamnaceae	53260757	antimycobacterial	686.379	5	N-MeLeu	Trp	Pro	Ile	m-hydroxy-o-methoxy-styrylamine				x
Jubanine F		Cyclopeptide alkaloid, 14-membered	Zizyphus jujuba	Rhamnaceae	n/a	antiviral	543.306	5	L-N-MeAla	Val	Pro	Val	m-hydroxy-o-methoxy-styrylamine				x
Jubanine G		Cyclopeptide alkaloid, 14-membered	Zizyphus jujuba	Rhamnaceae	122216365	antiviral	571.337	5	L-N-MeAla	Ile	Pro	Val	m-hydroxy-o-methoxy-styrylamine				x
Jubanine H		Cyclopeptide alkaloid, 14-membered	Zizyphus jujuba	Rhamnaceae	122216366	antiviral	585.353	5	L-N-MeAla	Ile	Pro	L-Ile	m-hydroxy-o-methoxy-styrylamine				x
Jubanine I		Cyclopeptide alkaloid, 14-membered	Zizyphus jujuba	Rhamnaceae	n/a	antiviral	571.337	5	L-N,N-Me2Ala	Val	Pro	L-Ile	m-hydroxy-o-methoxy-styrylamine			x	x
Jubanine J		Cyclopeptide alkaloid, 14-membered	Zizyphus jujuba	Rhamnaceae	n/a	antiviral	585.353	5	L-N,N-Me2Ala	Ile	Pro	L-Ile	m-hydroxy-o-methoxy-styrylamine			x	x
Oxyphylline B		Cyclopeptide alkaloid, 14-membered	Zizyphus oxyphylla	Rhamnaceae	n/a	antinociceptive	572.3	5	cinnamic acid	Val	Pro	Ile	p-hydroxy-styrylamine				x
Oxyphylline D		Cyclopeptide alkaloid, 14-membered	Zizyphus oxyphylla	Rhamnaceae	n/a	antinociceptive	532.269	4	N,N-Me2Phe	Pro	Pro	m-hydroxy-o-methoxy-styrylamine				x	x
Xylopyrine A		Cyclopeptide alkaloid, 13-membered	Zizyphus xylopyra	Rhamnaceae	n/a		548.3	4	N,N-Me2Leu	Pro	Phe	m-hydroxy-o-methoxy-styrylamine				x	x
Xylopyrine B		Cyclopeptide alkaloid, 13-membered	Zizyphus xylopyra	Rhamnaceae	n/a		582.284	4	N,N-Me2Phe	Pro	Phe	m-hydroxy-o-methoxy-styrylamine				x	x
Xylopyrine D		Cyclopeptide alkaloid, 14-membered	Zizyphus xylopyra	Rhamnaceae	n/a		534.284	4	N,N-Me2Val	Pro	Phe	m-hydroxy-o-methoxy-styrylamine				x	x
Xylopyrine E		Cyclopeptide alkaloid, 14-membered	Zizyphus xylopyra	Rhamnaceae	n/a		506.253	4	Val	Pro	Phe	m-hydroxy-o-methoxy-styrylamine					x
Apetaline A		Cyclopeptide alkaloid, 14-membered	Ziziphus apetala	Rhamnaceae	56926826		561.259	5	Alanine-N-oxime	Val	Pro	L-Phe	p-hydroxy-styrylamine				x
Apetaline B		Cyclopeptide alkaloid, 14-membered	Ziziphus apetala	Rhamnaceae	56926827		573.295	5	N,N-Me2Ala	Val	Pro	L-Phe	p-hydroxy-styrylamine			x	x
Apetaline C		Cyclopeptide alkaloid, 14-membered	Ziziphus apetala	Rhamnaceae	56926935		589.29	5	N-CHO-N-MeAla	Val	Pro	L-Phe	p-hydroxy-styrylamine				x
Sativanine-M		Cyclopeptide alkaloid, 13-membered	Zizyphus sativa	Rhamnaceae	n/a		585.316	5	N-CHO-N-MeAla	Val	Pro	Ile	m-hydroxy-o-methoxy-styrylamine				x
Nummularine-P		Cyclopeptide alkaloid, 13-membered	Zizyphus sativa	Rhamnaceae	6442884		557.321	5	N-MeAla	Val	Pro	Leu	m-hydroxy-o-methoxy-styrylamine				x
Nummularine U		Cyclopeptide alkaloid, 14-membered	Zizyphus nummularia	Rhamnaceae	n/a		470.289	4	N-MeIle	Pro	L-Ile	p-hydroxy-styrylamine					x
Spinanine B		Cyclopeptide alkaloid, 14-membered	Zizyphus spina-christi	Rhamnaceae	n/a		647.368	5	N,N-Me2Phe	Ile	Pro	L-Ile	m-hydroxy-o-methoxy-styrylamine			x	x
Spinanine C		Cyclopeptide alkaloid, 14-membered	Zizyphus spina-christi	Rhamnaceae	n/a		681.353	5	N,N-Me2Phe	Phe	Pro	L-Ile	m-hydroxy-o-methoxy-styrylamine			x	x
Mauritine K		Cyclopeptide alkaloid, 14-membered	Zizyphus mauritiana	Rhamnaceae	n/a	antifungal	552.091	5	Ile	Ile	Pro	Ile	p-hydroxy-styrylamine				x
Sphaeranthus peptide alkaloid 1		Cyclopeptide alkaloid, 13-membered	Sphaeranthus indicus	Asteraceae	n/a		532.269	4	N,N-Me2Phe	Pro	Pro	m-hydroxy-o-methoxy-styrylamine				x	x
Sphaeranthus peptide alkaloid 2		Cyclopeptide alkaloid, 13-membered	Sphaeranthus indicus	Asteraceae	n/a		456.237	4	N,N-Me2Ala	Pro	Pro	m-hydroxy-o-methoxy-styrylamine				x	x
cyclo-[VPPIFY]		Cyclopeptide alkaloid, 17-membered	Glycine max	Fabaceae	34811516			6	N,N-Val	Pro	Pro	Ile	Phe	Tyr
elaeagnin		Cyclopeptide alkaloid, 17-membered	Elaeagnus pungens	Elaeagnaceae	37452020			5	N,N-Me2Leu	Pro	Ile	Ile	Tyr			x
opuntisine A		Cyclopeptide alkaloid, 14-membered	Opuntia stricta var. dillenii	Cactaceae	32795786			5	PyroGlu	Ile	Pro	Phe	octopamine
opuntisine B		Cyclopeptide alkaloid, 14-membered	Opuntia stricta var. dillenii	Cactaceae	32795786			5	PyroGlu	Ile	Pro	Phe	tyramine
1-hydro,2b-methoxy-mauritine-A		Cyclopeptide alkaloid, 14-membered	Ziziphus spina-christi	Rhamnaceae	35275503			5	N,N-Me2Ala	Val	Pro	Phe	4-(2-amino-1-methoxyethyl)phenol			x
1-hydro,2a-methoxy-mauritine-A		Cyclopeptide alkaloid, 14-membered	Ziziphus spina-christi	Rhamnaceae	35275503			5	N,N-Me2Ala	Val	Pro	Phe	4-(2-amino-1-methoxyethyl)phenol			x
spinachristene A		Cyclopeptide alkaloid, 14-membered	Ziziphus spina-christi	Rhamnaceae	38629156			4	cinnamic acid	Pro	Ile	p-hydroxy-styrylamine					x
Hymenocardinol		Cyclopeptide alkaloid, 14-membered	Hymenocardia acida	Phyllanthaceae	n/a	antiplasmodial	676.395	5	N,N-Me2Ile	Val	Val	Trp	octopamine			x
Hymenocardine N-oxide		Cyclopeptide alkaloid, 14-membered	Hymenocardia acida	Phyllanthaceae	n/a	antiplasmodial	690.374	5	N,N-Me2-N-oxoIle	Val	Val	Trp	2-Amino-1-(4-hydroxyphenyl)ethanone			x
Ceanothine D		Cyclopeptide alkaloid, 14-membered	Ceanothus americanus	Rhamnaceae	131750854		484.305	4	N-MePro	Ile	Leu	p-hydroxy-styrylamine					x
Hymenocardine		Cyclopeptide alkaloid, 14-membered	Hymenocardia acida	Phyllanthaceae	442568	Antiplasmodial	674.379	5	N,N-Me2Ile	Val	Val	Trp	p-hydroxy-styrylamine			x	x
Abyssenine A	N-Desmethylmucronine C	Cyclopeptide alkaloid, 15-membered	Zizyphus abyssinica	Rhamnaceae	23643768		458.289	4	N-MeAla	Ile	Leu	p-methoxy-styrylamine					x
Abyssenine B		Cyclopeptide alkaloid, 15-membered	Zizyphus abyssinica	Rhamnaceae	23634944		458.289	4	N-MeAla	Ile	Ile	p-methoxy-styrylamine					x
Abyssenine C	N-Desmethylabyssinine B	Cyclopeptide alkaloid, 15-membered	Zizyphus abyssinica	Rhamnaceae	n/a		444.274	4	Ala	Ile	Ile	p-methoxy-styrylamine					x
Mucronine A		Cyclopeptide alkaloid, 15-membered	Zizyphus mucronata	Rhamnaceae	5281592		506.289	4	N,N-Me2Ala	Ile	Phe	p-methoxy-styrylamine					x
Mucronine B	N-Desmethylmucronine A	Cyclopeptide alkaloid, 15-membered	Zizyphus mucronata	Rhamnaceae	5281593		492.274	4	N-MeAla	Ile	Phe	p-methoxy-styrylamine					x
Mucronine C		Cyclopeptide alkaloid, 15-membered	Zizyphus mucronata	Rhamnaceae	5379987		472.305	4	N,N-Me2Ala	Ile	Leu	p-methoxy-styrylamine					x
Mucronine E	4-Methoxyabyssinine	Cyclopeptide alkaloid, 15-membered	Zizyphus mucronata	Rhamnaceae	23634945		488.3	4	N-MeAla	Ile	Leu	p-methoxy-styrylamine					x
Mucronine F	N-Desmethylmucronine E	Cyclopeptide alkaloid, 15-membered	Zizyphus mucronata	Rhamnaceae	n/a		474.284	4	Ala	Ile	Leu	p-methoxy-styrylamine					x
Mucronine G	4-Methoxyabyssinine C	Cyclopeptide alkaloid, 15-membered	Zizyphus mucronata	Rhamnaceae	n/a		474.602	4	Ala	Ile	Ile	p-methoxy-styrylamine					x
Mucronine H	N-Desmethylmucronine B	Cyclopeptide alkaloid, 15-membered	Zizyphus mucronata	Rhamnaceae	n/a		478.258	4	Ala	Ile	Phe	p-methoxy-styrylamine					x
Zizyphine D		Cyclopeptide alkaloid, 15-membered	Zizyphus oenoplia	Rhamnaceae	n/a		474.284	4	N-MeAla	Ile	β-OHIle	p-methoxy-styrylamine					x
Zizyphine E	N-Desmethylzizyphine D	Cyclopeptide alkaloid, 15-membered	Zizyphus oenoplia	Rhamnaceae	n/a		460.269	4	Ala	Ile	β-OHIle	p-methoxy-styrylamine					x
