## Supplementary material for "Biosynthesis of 14-membered cyclopeptide alkaloids via non-heme-iron- and 2-oxoglutarate-dependent oxidative decarboxylation": Data S2

### Sheet: Sept 2024-1 (1)
Gene name	Plasmid	Insert Sequence	Codon optimization	NCBI accession
SkrBURP-1xFLLY	pEAQ-HT	ATGGCACAGTCCCTGATACTTCTATTCCTAATCGTAATGGGTTGCTACGACGTAGGGGCTATAGAAAGGGTCCACTCCGCTAAAGAGGGTGTATCCGAGGCTATGAACGACCAAGGACACCCGACAATCGCTACTAAGGCCGTGCCCGCTAGCGTCGAAGACCCTTCCCAGGCAGACGCAGACAATTTCCTGCTTTACCCATCATACGCAGCGAGGCCAAAAGCGCCGTCTACAATGGACCATGACGCAACCCATAACGCCGCTCAGAATATGCACCATCAAAAGGGTGCTCTTCTGTTCTTCAGGATGAACACGCTTAAAGTAGGTGGAGAGGTTGTCATTCCAAGCCTTGCTAGTCACGCACTAGGCGGGCGTAAATTAATGACCCCCAGGTTGGAA…	no
SkrBURP-1xFLLY..F	pEAQ-HT	ATGGCACAGAGTCTAATACTCCTGTTCTTAATAGTAATGGGTTGCTACGACGTAGGTGCAATCGAAAGAGTACACAGCGCAAAAGAGGGTGTGAGTGAGGCCATGAACGACCAAGGCCACCCAACTATCGCTACAAAGGCGGTACCAGCTTCAGTCGAAGACCCCTCTCAGGCAGACGCCGACAATTTCTTGTTGTACCCTAGTTTTGCTGCAAGGCCAAAAGCCCCATCAACGATGGACCATGACGCAACTCATAACGCTGCGCAGAATATGCACCATCAAAAGGGTGCTCTTTTGTTCTTTAGGATGAACACTCTTAAAGTCGGCGGTGAGGTCGTGATCCCTTCTTTAGCTAGTCACGCATTAGGTGGTAGAAAATTAATGACGCCTAGGTTAGAA…	no
SkrBURP-5xFLLY	pEAQ-HT	ATGGCACAGAGTCTAATCTTACTTTTCCTTATAGTCATGGGCTGCTACGACGTGGGCGCTATCGAACGCGTGCACAGCGCAAAAGAGGGAGTCTCCGAGGCGATGAACGACCAAGGCCACCCCACAATCGCGACAAAGGCGGTACCAGCGTCTGTAGAAGACCCTAGTCAGGCAGACGCCGACAATTTCCTGTTGTACCCTTCATACGCAGCGAAGAAGGCGGTTCCAGAAGATCCCTCTCAAGCTGATGCTGACAACTTTCTACTTTATAGATCTTACGCAGCTAAGAAAGCAGTTCCTGCTTCTGTTGAGGACCCCTCTCACGACGCTGATAACTTCCTTTTATATCCATCTTACGTTGCAAAGAAGGCCGTGCCTGCCAGCGTTGAGGATCCTTCA…	no
SkrBURP-5xFLLY..F	pEAQ-HT	ATGGCACAGTCTCTAATCTTGTTATTCCTTATCGTCATGGGTTGCTACGACGTGGGTGCTATAGAAAGAGTGCACTCTGCAAAAGAGGGTGTATCCGAGGCTATGAACGACCAAGGACACCCCACGATAGCTACTAAGGCCGTGCCGGCTTCTGTAGAAGACCCCAGTCAGGCGGACGCCGACAATTTCCTTTTGTACCCTTCCTTCGCGGCAAAGAAGGCTGTTCCTGAAGATCCATCTCAAGCAGATGCTGACAACTTTCTATTATATCGTTCATTTGCAGCTAAGAAAGCAGTGCCTGCTTCTGTCGAGGACCCTTCTCACGACGCGGATAACTTCCTGCTGTATCCTTCTTTTGTTGCGAAGAAGGCTGTCCCGGCGAGCGTTGAGGATCCAAGC…	no
SkrBURP-5xLLIY..F	pEAQ-HT	ATGGCTCAATCACTCATTCTATTGTTTCTGATTGTTATGGGATGTTATGATGTTGGAGCGATTGAGCGTGTTCATAGTGCCAAGGAAGGCGTTTCTGAAGCAATGAATGATCAGGGGCATCCTACCATTGCAACCAAAGCAGTTCCTGCAAGTGTTGAGGATCCAAGCCAAGCTGATGCTGATAACCTTTTAATTTATCCGTCTTTTGCTGCTAAGAAAGCCGTCCCCGAGGACCCTAGTCAGGCCGACGCCGATAATCTATTGATCTACCGGTCCTTCGCCGCCAAAAAGGCTGTACCAGCCAGCGTTGAAGATCCAAGTCATGATGCAGACAATCTCTTAATATACCCCAGTTTCGTAGCCAAGAAAGCAGTTCCAGCAAGTGTGGAAGACCCCTCG…	no
SkrBURP-5xLLxY..F-ACDEF	pEAQ-HT	ATGGCACAGTCCCTAATCCTTTTATTCCTTATCGTAATGGGGTGCTACGACGTAGGGGCAATCGAACGAGTACACTCTGCTAAAGAGGGAGTCTCAGAGGCCATGAACGACCAAGGACACCCAACAATAGCTACTAAGGCTGTACCAGCCTCTGTGGAAGACCCTTCACAGGCCGACGCAGACAATCTACTGGCTTACCCCAGCTTCGCCGCCAAGAAGGCTGTACCTGAAGATCCATCTCAAGCAGATGCAGACAACCTTCTTTGTTATCGCAGTTTTGCTGCAAAGAAAGCAGTGCCTGCATCTGTCGAGGACCCATCCCACGACGCTGATAACCTGTTGGACTATCCTTCATTTGTTGCTAAGAAGGCCGTGCCGGCTTCCGTTGAGGATCCGTCC…	no
SkrBURP-5xLLxY..F-GHIKL	pEAQ-HT	ATGGCACAGTCCCTTATCTTACTATTCTTAATAGTGATGGGTTGCTACGACGTGGGCGCTATCGAAAGAGTGCACTCTGCTAAAGAAGGGGTCTCCGAGGCCATGAACGACCAAGGACACCCAACTATCGCTACAAAGGCCGTACCAGCCTCTGTGGAAGACCCTAGTCAGGCAGACGCAGACAATCTCCTAGGATACCCTAGTTTCGCCGCAAAGAAGGCAGTTCCGGAAGATCCAAGCCAAGCTGATGCAGACAACCTTTTACATTATAGAAGTTTTGCTGCAAAGAAAGCAGTGCCTGCGTCAGTAGAGGACCCTTCTCACGACGCTGATAACCTTCTTATATATCCTTCTTTTGTTGCAAAGAAGGCTGTGCCTGCCTCTGTTGAGGATCCTTCT…	no
SkrBURP-5xLLxY..F-MNPQR	pEAQ-HT	ATGGCCCAATCATTGATACTGCTCTTTCTTATTGTAATGGGTTGTTATGATGTTGGGGCTATCGAGAGAGTGCATTCTGCTAAGGAAGGTGTTTCAGAAGCGATGAATGATCAGGGGCATCCCACAATTGCGACAAAAGCGGTACCTGCGAGTGTTGAGGATCCATCACAAGCTGATGCGGATAACCTTTTAATGTATCCTTCCTTTGCTGCTAAGAAAGCCGTGCCAGAGGACCCTAGTCAGGCCGACGCCGATAATCTTTTGAACTACAGATCTTTCGCTGCTAAGAAGGCCGTACCAGCTTCTGTTGAAGATCCATCACATGATGCAGACAATCTGTTGCCTTACCCATCCTTCGTTGCCAAGAAAGCCGTACCGGCTTCCGTCGAAGACCCTTCC…	no
SkrBURP-5xLLxY..F-STVWY	pEAQ-HT	ATGGCACAGTCTTTGATACTTCTTTTCTTAATCGTGATGGGTTGCTACGACGTCGGCGCAATAGAACGAGTCCACTCTGCAAAAGAGGGAGTATCAGAGGCTATGAACGACCAAGGACACCCGACTATCGCTACTAAGGCTGTACCAGCTAGCGTCGAAGACCCTTCCCAGGCAGACGCAGACAATCTGCTTTCCTACCCTAGTTTCGCCGCGAAGAAGGCTGTACCAGAAGATCCCAGCCAAGCTGATGCAGACAACTTACTAACCTATCGCTCTTTTGCTGCTAAGAAAGCAGTCCCCGCGTCCGTCGAGGACCCGTCTCACGACGCTGATAACTTGCTTGTATATCCGTCCTTTGTTGCAAAGAAGGCTGTACCTGCTTCCGTTGAGGATCCTTCC…	no
SkrBURP-5xFLxY..F-ACDEF	pEAQ-HT	ATGGCCCAGTCTCTTATACTGCTCTTCTTGATCGTCATGGGTTGCTACGACGTCGGCGCTATCGAAAGAGTCCACTCCGCGAAAGAGGGTGTGAGTGAGGCCATGAACGACCAAGGACACCCGACAATCGCTACAAAGGCTGTGCCAGCTTCCGTCGAAGACCCCAGTCAGGCCGACGCCGACAATTTTCTTGCTTACCCATCCTTCGCAGCAAAGAAGGCGGTTCCTGAAGATCCATCTCAAGCAGATGCAGACAACTTCCTGTGTTATCGTAGCTTTGCGGCTAAGAAAGCCGTCCCTGCTTCAGTAGAGGACCCTAGCCACGACGCTGATAACTTTCTGGACTATCCATCTTTTGTTGCGAAGAAGGCTGTACCTGCCTCTGTAGAGGATCCAAGC…	no
SkrBURP-5xFLxY..F-GHIKL	pEAQ-HT	ATGGCGCAGTCTCTGATCCTTCTTTTCCTTATAGTGATGGGTTGCTACGACGTGGGTGCTATCGAAAGAGTGCACTCAGCAAAAGAGGGTGTATCCGAGGCTATGAACGACCAAGGTCACCCAACTATCGCTACAAAGGCCGTGCCAGCTTCAGTCGAAGACCCCTCACAGGCAGACGCCGACAATTTTCTTGGATACCCTAGTTTCGCAGCAAAGAAGGCGGTGCCTGAAGATCCGTCTCAAGCAGATGCAGACAACTTCCTTCATTATCGAAGCTTTGCTGCTAAGAAAGCAGTTCCCGCAAGTGTCGAGGACCCGTCTCACGACGCTGATAACTTTCTTATCTATCCTTCTTTTGTCGCAAAGAAGGCCGTGCCCGCTTCAGTTGAGGATCCTTCA…	no
SkrBURP-5xFLxY..F-MNPQR	pEAQ-HT	ATGGCACAGTCTCTTATATTGCTGTTCCTTATCGTCATGGGCTGCTACGACGTGGGTGCAATCGAACGGGTACACAGCGCAAAAGAGGGCGTCTCAGAGGCCATGAACGACCAAGGACACCCAACTATAGCCACAAAGGCTGTACCAGCTTCAGTAGAAGACCCCAGTCAGGCAGACGCCGACAATTTTCTTATGTACCCTAGTTTCGCAGCCAAGAAGGCAGTGCCGGAAGATCCCTCACAAGCTGATGCTGACAACTTCCTCAATTATCGTAGCTTTGCTGCTAAGAAAGCAGTGCCTGCTTCTGTGGAAGACCCCTCTCACGACGCTGATAACTTTCTTCCCTATCCTTCTTTTGTGGCTAAGAAGGCTGTACCTGCTTCTGTCGAGGATCCATCA…	no
SkrBURP-5xFLxY..F-STVWY	pEAQ-HT	ATGGCGCAGTCTCTTATCCTACTCTTCCTCATAGTGATGGGCTGCTACGACGTCGGTGCAATAGAACGCGTGCACAGCGCTAAAGAGGGAGTGAGCGAGGCTATGAACGACCAAGGCCACCCGACAATCGCTACAAAGGCTGTCCCAGCTTCCGTAGAAGACCCTAGTCAGGCAGACGCAGACAATTTTCTTTCATACCCAAGTTTCGCCGCCAAGAAGGCTGTGCCTGAAGATCCATCCCAAGCAGATGCTGACAACTTCCTTACATATCGCTCTTTTGCTGCAAAGAAAGCCGTGCCCGCAAGTGTAGAGGACCCCTCACACGACGCTGATAACTTTCTTGTCTATCCTTCATTTGTGGCTAAGAAGGCTGTCCCCGCTTCAGTAGAGGATCCATCT…	no
ZjuBURP	pEAQ-HT	ATGGCAAAGGAAATTGCTAGTTGTGTTCTCTTAATCGTGTACCTTTCCCTGCTTATGCTCTGCTCAACTGGCAATGGACACCCACAGCATCACCATCAGCAACAATACGGTGGCGACGACCCCTTAGATATGGCAAGGCGAGTCGGCTTCTTTACGGTAGACGACTTGTACGTTGGAAAAGCTGTTGGGATACAGTTTTACACTAGGGACCCCTCTTCTTTGCCTCCATTCCTCTCTAAAGAAGTGGCAGACAGGATTCCATTCTCCGTTAAAGAGTTGCCTCTCATCCTCCAGTTATTTGGGATGGCTCCTGGTAGCCCGGAGGCCCAATTGGCTGAGCGTACACTGCGTACTTGTGCCGAGGAGCCAATTAAAGGGGAGCAGAAAACGTGCGCAACT…	no	PV929269
ZjuNMT	pEAQ-HT	ATGGCGGGCAAAGAGGAAGAAGAGCTAGCTTTCCAGGTTCAATTGGAAATACTAAACTATGTGACCTCTGGTGTGGTAAGCTGGTTATTAAAGTGCGTAGTCGACTTGCGAATCGCCGATATAATTCATGCACATGGTGGGCCAATGACTCTCAGCGAGATTGCAAGTAAGATAAGTGATGCTCCATGCCCACGAATACAGTGTTTAGAGAGAGTGATGCGTTTGCTAGTGCATAAGAATATATTTGCTGCCCACAGACCTTCAGATGGGGCTGGTGAGACGCTTTATGGTCTTACTGACCTTTCTAAGTGGATTCTTCAAGACTCTAAACCTAACTTTGTTAAATTCTTGGAGTTCCTAAATCACCCTGATTTCATGAGGCCTTGGCAATATCTTTCC…	yes (Nicotiana tabacum)	PV929270
ZjuDC	pEAQ-HT	ATGGGCAGTGAGATTCCATGTTGCAAACTACCACTTATCGACCTTTCAAAACCTGGTTTGAACCCAGGTACCCCAGAGTGGGATTCAGCTCGAGACCAGGTTAAACAGGCCCTTGAAAAGTACGGCTGCTTTGAAGCTTTCTTTGATAAAGTCCCACCAGAGACAAGAAAGGCTATTTTGGACGCCACAGAAGAGCTCTATGATTTACCGAGCGAAATTAAGAGAAAGAATATCTATGATACCCCATTCCCAGGCTATTTTGGTGATTACCCACTCACCCCTTTGTACGAATCAATGGCTATGCTCGACGCAGTAAAATTGTCTGATATTGAGAGTTTCATTAACGTTTATTACCCAGAGGGCAATCCTTCTATATGTCAGAAACTTCATAGATACGCC…	yes (Nicotiana tabacum)	XM_048464910.1
ZjuPrec-5xFPIY	pEAQ-HT	ATGAAGAGTTTCTTTGCACTTCTTGCATTTTCATCATTGTTGCTTTTGAGTAGCATTGTTATTGCTCGTAAAGAGCCGGTCGAGTACGTGAAGACCGTCGTCGAGCAAGTAGCCAAAGACCTCTCCATCGACCCCAGCTCAAGGTTCCCCATATACCACGACAACCAAAACGGCCAAAGTGTAGATACCTCTTCTCGTTTCCCCATCTATCATGACAATCAAAATGGACAGTCCATCGACCCATCTTCCAGATTCCCAATATACCACGGCAATCAAAACGGACAGTCAATTGATCCGAGCTCACGTTTTCCGATTTATCACGGAAATCAGAATGGTCAATCAATTGACCCCAGTAGTCGTTTCCCGATATACCACGGTAATCAGAACGGTGATCAAAAC…	no
ZjuPrec-FIPFY	pEAQ-HT	ATGAAAAGTTTCTTTGCGCTTCTCGCCTTCTCTTCACTTCTTCTGTTGGCAAGCACCATCACAGCAAGGAAAGAGCCTGCTGAATATGTGAAGACTACCTTGGAGCAAGTAGCCAAAGATCTTTCTATAGATCCATCTTCTTTTGTTCCCTTTTACCACAGAAAGCAAAATGACATTTCTGTTGATCCATCGTCTTTTATTCCCTTTTACCACGGAAAGCCAAATGGCCTTTCTGTAGATCCATCGTCCTTTATTCCCTTTTACCACGGAAAGCAAAATGACCTTTCTGTTGATCCATCGTCTTTTGTTCCCTTTTACCACGGAAAACCAAATGGTCTTTCTGTAGATCCATCGTCATTTGTTCCCTTTTACCATGGAAAGCCAAACGACCTTTCTGTA…	no	PV929271
ZjuPrec-5xFPIY-ZjuBURP-fusion	pEAQ-HT	ATGAAGAGTTTCTTTGCACTTCTTGCATTTTCATCATTGTTGCTTTTGAGTAGCATTGTTATTGCTCGTAAAGAGCCGGTCGAGTACGTGAAGACCGTCGTCGAGCAAGTAGCCAAAGACCTCTCCATCGACCCCAGCTCAAGGTTCCCCATCTACCACGACAACCAAAACGGCCAAAGTGTAGATACCTCTTCTCGTTTCCCCATATATCATGACAATCAAAATGGACAGTCCATCGACCCATCTTCCAGATTCCCAATTTACCACGGCAATCAAAACGGACAGTCAATTGATCCGAGCTCACGTTTTCCGATCTATCACGGAAATCAGAATGGTCAATCAATTGACCCCAGTAGTCGTTTCCCGATATACCACGGTAATCAGAACCACCCACAGCAT…	no
ZjuDC	pH8	ATGGGTTCAGAGATTCCCTGCTGCAAATTACCGCTTATCGACTTAAGCAAACCGGGCCTGAACCCAGGTACGCCGGAGTGGGATTCTGCCCGTGACCAGGTGAAACAGGCCTTAGAAAAGTACGGGTGCTTTGAAGCCTTCTTTGATAAAGTACCGCCCGAGACGCGCAAGGCGATTCTGGACGCGACTGAAGAGTTATATGATTTACCATCTGAAATTAAGCGTAAGAATATCTATGATACTCCGTTCCCGGGATATTTTGGTGATTACCCGTTGACACCGTTATACGAATCGATGGCGATGTTAGACGCCGTCAAACTGTCAGATATTGAGTCTTTCATTAACGTGTATTACCCGGAAGGCAATCCGTCCATCTGTCAGAAATTACATCGATACGCC…	yes (Escherichia coli)
ZjuNMT	pH8	ATGGCGGGAAAAGAGGAAGAAGAGCTTGCCTTCCAGGTGCAACTGGAAATATTAAACTATGTGACTTCTGGCGTTGTATCCTGGCTGTTAAAGTGCGTAGTTGACCTGCGTATTGCAGATATCATTCATGCGCATGGTGGTCCAATGACGCTCTCAGAGATTGCAAGCAAGATAAGTGATGCCCCATGCCCGCGCATTCAGTGTTTGGAGCGCGTCATGCGTCTTTTGGTTCATAAGAATATCTTTGCGGCGCACCGCCCCAGCGATGGCGCCGGGGAGACCCTCTATGGTTTAACAGACTTGAGTAAGTGGATTCTGCAAGACAGCAAACCCAACTTTGTCAAATTTCTTGAGTTCCTCAATCACCCGGATTTTATGCGTCCGTGGCAATATCTGTCC…	yes (Escherichia coli)
